# Chronic Jetlag Accelerates Pancreatic Neoplasia in Conditional *Kras*-Mutant Mice

**DOI:** 10.1101/2022.07.18.500370

**Authors:** Patrick B Schwartz, Morgan T Walcheck, Manabu Nukaya, Derek M Pavelec, Kristina A Matkowskyj, Sean M Ronnekleiv-Kelly

## Abstract

Misalignment of the circadian clock compared to environmental cues causes circadian desynchrony, which is pervasive in humans. Clock misalignment can lead to various pathologies including obesity and diabetes, both of which are associated with pancreatic ductal adenocarcinoma - a devastating cancer with an 80% five-year mortality rate. Although circadian desynchrony is associated with an increased risk of several solid-organ cancers, the correlation between clock misalignment and pancreas cancer is unclear. Using a chronic jetlag model, we investigated the impact of clock misalignment on pancreas cancer initiation in mice harboring a pancreas-specific activated *Kras* mutation. We found that chronic jetlag accelerated the development of pancreatic cancer precursor lesions, with a concomitant increase in precursor lesion grade. Cell-autonomous knock-out of the clock in pancreatic epithelial cells of *Kras*-mutant mice demonstrated no acceleration of precursor lesion formation, indicating non-cell-autonomous clock dysfunction was responsible for the expedited tumor development. Therefore, we applied single-cell RNA sequencing over time and identified fibroblasts as the cell population manifesting the greatest clock-dependent changes, with enrichment of specific cancer-associated fibroblast pathways due to circadian misalignment. Collectively, these results suggest fibroblasts as the putative target of chronic jetlag-induced accelerated pancreas cancer initiation.
