## Supplemental Data 1 for "Chronic Jetlag Accelerates Pancreatic Neoplasia in Conditional *Kras*-Mutant Mice"

### Sheet: Positive_Markers
	Acinar Cell	Alpha Cell	Beta Cell	Delta Cell	Ductal Cell	Endothelial Cell	Episolon Cell	Gamma Cell	Mast Cell	Pancreatic Progenitor	Pancreatic Stellate Cell	Peri Islet Schwann Cell	Naïve B Cell	Memory B Cell	Plasma B Cell	Naïve CD8 T Cell	Naïve CD4 T Cell	Memory CD8 T Cell	Memory CD4 T Cell	Effector CD8 T Cell	Effector CD4 T Cell	gd T Cell	CD8 NK Like Cell	CD4 NKT Like Cell	NK Cell	Eosinophil	Neutrophil	Classical Monocyte	Non Classical Monocyte	Intermediate Monocyte	Macrophage	Myeloid Dendritic Cell	Plasmacytoid Dendritic Cell	Adipocytes	Fibroblast	Metaplastic
1	ENSMUSG00000054106	ENSMUSG00000061808	ENSMUSG00000041681	ENSMUSG00000027792	ENSMUSG00000022132	ENSMUSG00000001930	ENSMUSG00000039942	ENSMUSG00000028036	ENSMUSG00000025094	ENSMUSG00000024140	ENSMUSG00000024620	ENSMUSG00000045871	ENSMUSG00000002014	ENSMUSG00000002014	ENSMUSG00000002014	ENSMUSG00000076490	ENSMUSG00000076490	ENSMUSG00000003882	ENSMUSG00000003882	ENSMUSG00000076490	ENSMUSG00000003882	ENSMUSG00000076490	ENSMUSG00000053977	ENSMUSG00000057439	ENSMUSG00000039542	ENSMUSG00000024114	ENSMUSG00000020177	ENSMUSG00000020177	ENSMUSG00000051439	ENSMUSG00000051439	ENSMUSG00000075122	ENSMUSG00000022661	ENSMUSG00000075122	ENSMUSG00000018796	ENSMUSG00000079105	ENSMUSG00000030265
2	ENSMUSG00000036938	ENSMUSG00000056854	ENSMUSG00000024256	ENSMUSG00000041681	ENSMUSG00000041550	ENSMUSG00000016494	ENSMUSG00000021364	ENSMUSG00000045871	ENSMUSG00000030342	ENSMUSG00000053110	ENSMUSG00000019761	ENSMUSG00000024366	ENSMUSG00000025289	ENSMUSG00000025289	ENSMUSG00000073421	ENSMUSG00000076498	ENSMUSG00000076498	ENSMUSG00000076490	ENSMUSG00000076490	ENSMUSG00000076498	ENSMUSG00000076490	ENSMUSG00000076498	ENSMUSG00000004612	ENSMUSG00000031424	ENSMUSG00000004612	ENSMUSG00000049620	ENSMUSG00000047139	ENSMUSG00000051439	ENSMUSG00000039013	ENSMUSG00000039013	ENSMUSG00000024621	ENSMUSG00000075122	ENSMUSG00000015396	ENSMUSG00000025006	ENSMUSG00000036446	ENSMUSG00000045991
3	ENSMUSG00000071521	ENSMUSG00000060969	ENSMUSG00000024134	ENSMUSG00000021337	ENSMUSG00000031636	ENSMUSG00000030111	ENSMUSG00000035184	ENSMUSG00000021337	ENSMUSG00000039236	ENSMUSG00000026475	ENSMUSG00000002603	ENSMUSG00000042179	ENSMUSG00000024516	ENSMUSG00000024516	ENSMUSG00000024516	ENSMUSG00000003882	ENSMUSG00000003882	ENSMUSG00000076498	ENSMUSG00000076498	ENSMUSG00000003882	ENSMUSG00000076498	ENSMUSG00000003882	ENSMUSG00000057439	ENSMUSG00000039542	ENSMUSG00000057439	ENSMUSG00000031162	ENSMUSG00000026893	ENSMUSG00000039013	ENSMUSG00000004609	ENSMUSG00000004609	ENSMUSG00000008845	ENSMUSG00000015396	ENSMUSG00000043832	ENSMUSG00000055421	ENSMUSG00000045680	ENSMUSG00000038415
4	ENSMUSG00000071519	ENSMUSG00000021337	ENSMUSG00000021337	ENSMUSG00000004151	ENSMUSG00000029304	ENSMUSG00000026582	ENSMUSG00000069324	ENSMUSG00000030249	ENSMUSG00000024173	ENSMUSG00000018169	ENSMUSG00000037379	ENSMUSG00000025089	ENSMUSG00000073421	ENSMUSG00000073421	ENSMUSG00000025289	ENSMUSG00000053977	ENSMUSG00000039521	ENSMUSG00000053044	ENSMUSG00000039521	ENSMUSG00000039521	ENSMUSG00000039521	ENSMUSG00000039521	ENSMUSG00000031424	ENSMUSG00000004612	ENSMUSG00000031424	ENSMUSG00000030474	ENSMUSG00000056054	ENSMUSG00000004609	ENSMUSG00000073412	ENSMUSG00000096621	ENSMUSG00000051439	ENSMUSG00000043832	ENSMUSG00000059639	ENSMUSG00000022878	ENSMUSG00000019929	ENSMUSG00000022952
5	ENSMUSG00000058119	ENSMUSG00000001504	ENSMUSG00000047591	ENSMUSG00000023387	ENSMUSG00000018623	ENSMUSG00000032135	ENSMUSG00000046186	ENSMUSG00000033730	ENSMUSG00000033825	ENSMUSG00000044312	ENSMUSG00000001131	ENSMUSG00000056870	ENSMUSG00000024673	ENSMUSG00000030724	ENSMUSG00000030336	ENSMUSG00000053044	ENSMUSG00000024399	ENSMUSG00000039521	ENSMUSG00000000409	ENSMUSG00000053044	ENSMUSG00000037944	ENSMUSG00000037944	ENSMUSG00000039542	ENSMUSG00000023274	ENSMUSG00000062524	ENSMUSG00000049307	ENSMUSG00000064246	ENSMUSG00000005763	ENSMUSG00000024672	ENSMUSG00000002033	ENSMUSG00000015947	ENSMUSG00000059639	ENSMUSG00000030147	ENSMUSG00000055737	ENSMUSG00000029231	ENSMUSG00000007872
6	ENSMUSG00000071517	ENSMUSG00000031099	ENSMUSG00000029819	ENSMUSG00000021587	ENSMUSG00000022512	ENSMUSG00000028583	ENSMUSG00000046169	ENSMUSG00000040694	ENSMUSG00000005540	ENSMUSG00000045382	ENSMUSG00000020810	ENSMUSG00000057969	ENSMUSG00000105906	ENSMUSG00000105906	ENSMUSG00000030724	ENSMUSG00000039521	ENSMUSG00000000409	ENSMUSG00000053977	ENSMUSG00000037944	ENSMUSG00000053977	ENSMUSG00000023274	ENSMUSG00000024399	ENSMUSG00000022156	ENSMUSG00000037492	ENSMUSG00000030165	ENSMUSG00000005364	ENSMUSG00000029484	ENSMUSG00000096621	ENSMUSG00000002033	ENSMUSG00000056054	ENSMUSG00000030789	ENSMUSG00000030147	ENSMUSG00000030148	ENSMUSG00000048078	ENSMUSG00000026879	ENSMUSG00000020911
7	ENSMUSG00000062751	ENSMUSG00000023387	ENSMUSG00000028072	ENSMUSG00000024990	ENSMUSG00000035775	ENSMUSG00000062960	ENSMUSG00000005220	ENSMUSG00000021647	ENSMUSG00000005672	ENSMUSG00000042258	ENSMUSG00000000957	ENSMUSG00000091243	ENSMUSG00000105547	ENSMUSG00000105547	ENSMUSG00000003355	ENSMUSG00000030336	ENSMUSG00000023274	ENSMUSG00000024399	ENSMUSG00000023274	ENSMUSG00000030336	ENSMUSG00000000409	ENSMUSG00000024670	ENSMUSG00000059256	ENSMUSG00000027863	ENSMUSG00000030785	ENSMUSG00000030786	ENSMUSG00000049307	ENSMUSG00000032093	ENSMUSG00000056054	ENSMUSG00000032094	ENSMUSG00000026712	ENSMUSG00000030148	ENSMUSG00000067767	ENSMUSG00000050663	ENSMUSG00000001506	ENSMUSG00000000567
8	ENSMUSG00000057163	ENSMUSG00000000392	ENSMUSG00000021587	ENSMUSG00000054200	ENSMUSG00000090231	ENSMUSG00000031871	ENSMUSG00000032332	ENSMUSG00000096872	ENSMUSG00000026770	ENSMUSG00000029644	ENSMUSG00000040280	ENSMUSG00000060780	ENSMUSG00000106039	ENSMUSG00000106039	ENSMUSG00000047139	ENSMUSG00000024670	ENSMUSG00000037944	ENSMUSG00000037944	ENSMUSG00000030336	ENSMUSG00000000409	ENSMUSG00000024399	ENSMUSG00000030336	ENSMUSG00000040284	ENSMUSG00000062524	ENSMUSG00000022156	ENSMUSG00000108596	ENSMUSG00000096621	ENSMUSG00000032094	ENSMUSG00000096621	ENSMUSG00000036896	ENSMUSG00000022901	ENSMUSG00000067767	ENSMUSG00000039154	ENSMUSG00000030546	NA	ENSMUSG00000059654
9	ENSMUSG00000020177	ENSMUSG00000040016	ENSMUSG00000029287	ENSMUSG00000004366	ENSMUSG00000092511	ENSMUSG00000026814	ENSMUSG00000034987	ENSMUSG00000032625	ENSMUSG00000019989	ENSMUSG00000026735	ENSMUSG00000041324	ENSMUSG00000015467	ENSMUSG00000076937	ENSMUSG00000076937	ENSMUSG00000041359	ENSMUSG00000024399	ENSMUSG00000030336	ENSMUSG00000000409	ENSMUSG00000024399	ENSMUSG00000024670	ENSMUSG00000024670	ENSMUSG00000000409	ENSMUSG00000015443	ENSMUSG00000030785	ENSMUSG00000059256	ENSMUSG00000021702	ENSMUSG00000038357	ENSMUSG00000056054	ENSMUSG00000049307	ENSMUSG00000032093	ENSMUSG00000026893	ENSMUSG00000045620	ENSMUSG00000059974	ENSMUSG00000030671	NA	ENSMUSG00000042784
10	ENSMUSG00000042179	ENSMUSG00000024998	ENSMUSG00000059991	ENSMUSG00000030256	ENSMUSG00000028356	ENSMUSG00000020717	ENSMUSG00000074768	ENSMUSG00000004151	ENSMUSG00000005339	ENSMUSG00000006932	ENSMUSG00000029231	ENSMUSG00000036790	ENSMUSG00000047139	ENSMUSG00000030336	ENSMUSG00000105906	ENSMUSG00000037944	ENSMUSG00000024670	ENSMUSG00000030336	ENSMUSG00000024670	ENSMUSG00000024399	ENSMUSG00000030336	ENSMUSG00000030786	ENSMUSG00000015441	ENSMUSG00000068227	ENSMUSG00000040284	ENSMUSG00000047861	ENSMUSG00000030786	ENSMUSG00000049307	ENSMUSG00000030789	ENSMUSG00000049307	ENSMUSG00000030786	ENSMUSG00000030789	ENSMUSG00000022032	ENSMUSG00000024978	NA	ENSMUSG00000000567
11	ENSMUSG00000046008	ENSMUSG00000000301	ENSMUSG00000048915	ENSMUSG00000027524	ENSMUSG00000015134	NA	ENSMUSG00000035769	ENSMUSG00000063531	NA	ENSMUSG00000043013	ENSMUSG00000092074	ENSMUSG00000022103	ENSMUSG00000041359	ENSMUSG00000041359	ENSMUSG00000105547	ENSMUSG00000000409	ENSMUSG00000005763	ENSMUSG00000024670	ENSMUSG00000005763	ENSMUSG00000037944	ENSMUSG00000030786	ENSMUSG00000108596	ENSMUSG00000079186	ENSMUSG00000030165	ENSMUSG00000015443	ENSMUSG00000052435	ENSMUSG00000108596	ENSMUSG00000002033	ENSMUSG00000005763	ENSMUSG00000005763	ENSMUSG00000108596	ENSMUSG00000025810	ENSMUSG00000045534	ENSMUSG00000042010	NA	ENSMUSG00000023043
12	ENSMUSG00000031957	ENSMUSG00000031444	ENSMUSG00000096872	ENSMUSG00000024730	ENSMUSG00000034127	NA	ENSMUSG00000055114	ENSMUSG00000059412	NA	ENSMUSG00000058546	ENSMUSG00000096255	ENSMUSG00000048782	ENSMUSG00000030724	ENSMUSG00000047139	ENSMUSG00000106039	ENSMUSG00000026581	ENSMUSG00000040899	ENSMUSG00000001020	ENSMUSG00000030786	ENSMUSG00000022156	ENSMUSG00000108596	ENSMUSG00000039236	ENSMUSG00000015437	ENSMUSG00000022156	ENSMUSG00000015441	ENSMUSG00000035448	ENSMUSG00000032496	ENSMUSG00000021614	ENSMUSG00000002233	ENSMUSG00000030789	ENSMUSG00000025044	ENSMUSG00000022901	ENSMUSG00000095241	ENSMUSG00000049252	NA	NA
13	ENSMUSG00000024503	ENSMUSG00000022315	ENSMUSG00000022315	ENSMUSG00000044254	ENSMUSG00000004655	NA	ENSMUSG00000035277	ENSMUSG00000042258	NA	ENSMUSG00000035277	ENSMUSG00000000579	ENSMUSG00000075324	ENSMUSG00000003355	ENSMUSG00000024673	ENSMUSG00000076937	ENSMUSG00000032011	ENSMUSG00000032093	ENSMUSG00000000682	ENSMUSG00000108596	ENSMUSG00000059256	ENSMUSG00000002033	ENSMUSG00000032011	ENSMUSG00000068227	ENSMUSG00000059256	ENSMUSG00000079186	ENSMUSG00000019122	ENSMUSG00000026405	ENSMUSG00000030786	ENSMUSG00000032093	ENSMUSG00000030786	ENSMUSG00000026656	ENSMUSG00000071311	ENSMUSG00000061527	NA	NA	NA
14	ENSMUSG00000023031	ENSMUSG00000000394	ENSMUSG00000035187	ENSMUSG00000059991	ENSMUSG00000043013	NA	ENSMUSG00000027848	ENSMUSG00000041012	NA	ENSMUSG00000027434	ENSMUSG00000095677	ENSMUSG00000046618	ENSMUSG00000000903	ENSMUSG00000003355	ENSMUSG00000024673	ENSMUSG00000026770	ENSMUSG00000028602	ENSMUSG00000025647	ENSMUSG00000040899	ENSMUSG00000040284	ENSMUSG00000040899	ENSMUSG00000032094	ENSMUSG00000030165	ENSMUSG00000040284	ENSMUSG00000015437	ENSMUSG00000018927	ENSMUSG00000052922	ENSMUSG00000108596	ENSMUSG00000032094	ENSMUSG00000108596	ENSMUSG00000059498	ENSMUSG00000034783	ENSMUSG00000079471	NA	NA	NA
15	ENSMUSG00000009281	ENSMUSG00000035187	ENSMUSG00000035804	ENSMUSG00000029706	ENSMUSG00000020911	NA	ENSMUSG00000064177	ENSMUSG00000056306	NA	ENSMUSG00000000567	ENSMUSG00000019997	ENSMUSG00000000120	ENSMUSG00000009092	ENSMUSG00000000903	ENSMUSG00000029084	ENSMUSG00000000682	ENSMUSG00000027863	ENSMUSG00000032094	ENSMUSG00000002033	ENSMUSG00000015443	ENSMUSG00000032011	ENSMUSG00000002033	ENSMUSG00000032093	ENSMUSG00000015443	ENSMUSG00000023132	ENSMUSG00000018924	ENSMUSG00000059089	ENSMUSG00000030789	ENSMUSG00000036896	ENSMUSG00000059089	ENSMUSG00000000982	ENSMUSG00000023968	ENSMUSG00000031342	NA	NA	NA
16	ENSMUSG00000071356	ENSMUSG00000021194	ENSMUSG00000101904	ENSMUSG00000015882	ENSMUSG00000053964	NA	ENSMUSG00000025401	ENSMUSG00000017316	NA	NA	ENSMUSG00000028214	ENSMUSG00000056569	ENSMUSG00000020592	ENSMUSG00000009092	ENSMUSG00000067149	ENSMUSG00000030786	ENSMUSG00000000682	ENSMUSG00000026011	ENSMUSG00000032094	ENSMUSG00000015441	ENSMUSG00000032094	ENSMUSG00000040899	ENSMUSG00000030361	ENSMUSG00000015441	ENSMUSG00000068227	ENSMUSG00000040132	ENSMUSG00000027401	ENSMUSG00000051504	ENSMUSG00000030786	ENSMUSG00000027447	ENSMUSG00000059089	ENSMUSG00000017652	ENSMUSG00000027596	NA	NA	NA
17	ENSMUSG00000068341	ENSMUSG00000021587	ENSMUSG00000026409	ENSMUSG00000090125	ENSMUSG00000024028	NA	ENSMUSG00000021835	ENSMUSG00000039081	NA	NA	ENSMUSG00000026678	NA	ENSMUSG00000067149	ENSMUSG00000067149	ENSMUSG00000009092	ENSMUSG00000108596	ENSMUSG00000032011	ENSMUSG00000022156	ENSMUSG00000032011	ENSMUSG00000079186	ENSMUSG00000039236	ENSMUSG00000005763	ENSMUSG00000079299	ENSMUSG00000079186	ENSMUSG00000037492	ENSMUSG00000050383	ENSMUSG00000026180	ENSMUSG00000027447	ENSMUSG00000108596	ENSMUSG00000033156	NA	ENSMUSG00000027447	ENSMUSG00000022901	NA	NA	NA
18	ENSMUSG00000079516	ENSMUSG00000096872	ENSMUSG00000051980	ENSMUSG00000020436	ENSMUSG00000029994	NA	ENSMUSG00000030785	ENSMUSG00000035277	NA	NA	NA	NA	ENSMUSG00000029084	ENSMUSG00000029084	ENSMUSG00000000903	ENSMUSG00000032093	ENSMUSG00000026770	ENSMUSG00000059256	ENSMUSG00000039236	ENSMUSG00000015437	ENSMUSG00000005763	ENSMUSG00000027863	ENSMUSG00000030325	ENSMUSG00000015437	ENSMUSG00000030361	ENSMUSG00000017003	ENSMUSG00000048480	ENSMUSG00000033156	ENSMUSG00000059089	ENSMUSG00000051504	NA	ENSMUSG00000033156	ENSMUSG00000030789	NA	NA	NA
19	ENSMUSG00000030017	ENSMUSG00000031870	ENSMUSG00000042258	ENSMUSG00000042258	ENSMUSG00000024032	NA	ENSMUSG00000027875	ENSMUSG00000004633	NA	NA	NA	NA	ENSMUSG00000026395	ENSMUSG00000020592	ENSMUSG00000020592	ENSMUSG00000040899	ENSMUSG00000026581	ENSMUSG00000040284	ENSMUSG00000032093	ENSMUSG00000026770	ENSMUSG00000027863	ENSMUSG00000025647	ENSMUSG00000107872	ENSMUSG00000030361	ENSMUSG00000079299	NA	ENSMUSG00000057729	NA	ENSMUSG00000027447	ENSMUSG00000027398	NA	ENSMUSG00000040950	ENSMUSG00000025810	NA	NA	NA
20	ENSMUSG00000090231	ENSMUSG00000035277	ENSMUSG00000095105	ENSMUSG00000047507	ENSMUSG00000041301	NA	ENSMUSG00000032289	ENSMUSG00000030226	NA	NA	NA	NA	ENSMUSG00000003379	ENSMUSG00000003379	ENSMUSG00000014030	ENSMUSG00000005763	ENSMUSG00000030786	ENSMUSG00000015443	ENSMUSG00000026581	ENSMUSG00000032093	ENSMUSG00000028602	ENSMUSG00000028602	ENSMUSG00000079298	ENSMUSG00000079299	ENSMUSG00000030325	NA	ENSMUSG00000009350	NA	ENSMUSG00000033156	NA	NA	ENSMUSG00000000318	ENSMUSG00000006445	NA	NA	NA
21	ENSMUSG00000092511	ENSMUSG00000019900	ENSMUSG00000025318	ENSMUSG00000057722	ENSMUSG00000019851	NA	ENSMUSG00000030513	ENSMUSG00000033885	NA	NA	NA	NA	ENSMUSG00000040592	ENSMUSG00000026395	ENSMUSG00000040592	ENSMUSG00000027863	ENSMUSG00000108596	ENSMUSG00000015441	ENSMUSG00000022156	ENSMUSG00000026581	ENSMUSG00000025647	ENSMUSG00000026011	ENSMUSG00000030154	ENSMUSG00000030325	ENSMUSG00000107872	NA	ENSMUSG00000020125	NA	ENSMUSG00000037664	NA	NA	NA	ENSMUSG00000027447	NA	NA	NA
22	ENSMUSG00000035896	ENSMUSG00000035540	ENSMUSG00000031379	ENSMUSG00000020099	ENSMUSG00000038508	NA	ENSMUSG00000094152	ENSMUSG00000034701	NA	NA	NA	NA	ENSMUSG00000014030	ENSMUSG00000040592	ENSMUSG00000003379	ENSMUSG00000028602	ENSMUSG00000026011	ENSMUSG00000079186	ENSMUSG00000059256	ENSMUSG00000000682	ENSMUSG00000000682	ENSMUSG00000000682	ENSMUSG00000030785	ENSMUSG00000107872	ENSMUSG00000079298	NA	ENSMUSG00000017737	NA	ENSMUSG00000051504	NA	NA	NA	ENSMUSG00000033156	NA	NA	NA
23	ENSMUSG00000023140	ENSMUSG00000027801	ENSMUSG00000025127	ENSMUSG00000029644	ENSMUSG00000042784	NA	ENSMUSG00000036437	ENSMUSG00000015085	NA	NA	NA	NA	NA	ENSMUSG00000014030	ENSMUSG00000026395	ENSMUSG00000025647	ENSMUSG00000002033	ENSMUSG00000015437	ENSMUSG00000040284	ENSMUSG00000026011	ENSMUSG00000026011	ENSMUSG00000026581	ENSMUSG00000062524	ENSMUSG00000079298	ENSMUSG00000030154	NA	ENSMUSG00000073489	NA	ENSMUSG00000058715	NA	NA	NA	ENSMUSG00000040950	NA	NA	NA
24	ENSMUSG00000059654	ENSMUSG00000007837	ENSMUSG00000029706	ENSMUSG00000059412	ENSMUSG00000029644	NA	ENSMUSG00000020884	ENSMUSG00000027168	NA	NA	NA	NA	NA	NA	NA	ENSMUSG00000032094	ENSMUSG00000025647	ENSMUSG00000027863	ENSMUSG00000015443	ENSMUSG00000028602	ENSMUSG00000026581	ENSMUSG00000032093	ENSMUSG00000027863	ENSMUSG00000030154	ENSMUSG00000027863	NA	ENSMUSG00000026536	NA	NA	NA	NA	NA	ENSMUSG00000000318	NA	NA	NA
25	ENSMUSG00000063089	ENSMUSG00000031170	ENSMUSG00000038805	ENSMUSG00000051980	ENSMUSG00000026417	NA	ENSMUSG00000037138	ENSMUSG00000028435	NA	NA	NA	NA	NA	NA	NA	ENSMUSG00000022156	ENSMUSG00000022156	ENSMUSG00000005763	ENSMUSG00000015441	ENSMUSG00000025647	ENSMUSG00000032093	ENSMUSG00000026770	ENSMUSG00000037492	ENSMUSG00000032093	ENSMUSG00000030786	NA	ENSMUSG00000026535	NA	NA	NA	NA	NA	ENSMUSG00000017652	NA	NA	NA
26	ENSMUSG00000063133	ENSMUSG00000075307	ENSMUSG00000027690	ENSMUSG00000027004	ENSMUSG00000023224	NA	ENSMUSG00000010461	ENSMUSG00000020160	NA	NA	NA	NA	NA	NA	NA	ENSMUSG00000059256	ENSMUSG00000059256	ENSMUSG00000028602	ENSMUSG00000079186	ENSMUSG00000027863	ENSMUSG00000022156	ENSMUSG00000022156	ENSMUSG00000005763	ENSMUSG00000032094	ENSMUSG00000108596	NA	ENSMUSG00000054203	NA	NA	NA	NA	NA	ENSMUSG00000026961	NA	NA	NA
27	ENSMUSG00000059042	ENSMUSG00000017311	ENSMUSG00000059325	ENSMUSG00000012350	ENSMUSG00000017002	NA	ENSMUSG00000025905	NA	NA	NA	NA	NA	NA	NA	NA	ENSMUSG00000040284	ENSMUSG00000040284	ENSMUSG00000026770	ENSMUSG00000015437	ENSMUSG00000005763	ENSMUSG00000059256	ENSMUSG00000059256	ENSMUSG00000030149	ENSMUSG00000002033	ENSMUSG00000030156	NA	NA	NA	NA	NA	NA	NA	ENSMUSG00000038580	NA	NA	NA
28	ENSMUSG00000044485	ENSMUSG00000039706	ENSMUSG00000032179	ENSMUSG00000033061	ENSMUSG00000017723	NA	ENSMUSG00000027009	NA	NA	NA	NA	NA	NA	NA	NA	ENSMUSG00000015443	ENSMUSG00000015443	ENSMUSG00000040899	ENSMUSG00000026770	ENSMUSG00000040899	ENSMUSG00000040284	ENSMUSG00000040284	ENSMUSG00000030156	ENSMUSG00000023132	ENSMUSG00000030149	NA	NA	NA	NA	NA	NA	NA	ENSMUSG00000028464	NA	NA	NA
29	ENSMUSG00000053719	ENSMUSG00000053279	ENSMUSG00000029644	ENSMUSG00000033685	ENSMUSG00000020679	NA	ENSMUSG00000030492	NA	NA	NA	NA	NA	NA	NA	NA	ENSMUSG00000015441	ENSMUSG00000015441	ENSMUSG00000026581	ENSMUSG00000028602	ENSMUSG00000002033	ENSMUSG00000015443	ENSMUSG00000015443	ENSMUSG00000002033	ENSMUSG00000030156	ENSMUSG00000054206	NA	NA	NA	NA	NA	NA	NA	NA	NA	NA	NA
30	ENSMUSG00000063177	ENSMUSG00000024747	ENSMUSG00000059412	ENSMUSG00000033676	NA	NA	ENSMUSG00000018919	NA	NA	NA	NA	NA	NA	NA	NA	ENSMUSG00000079186	ENSMUSG00000079186	ENSMUSG00000002033	ENSMUSG00000025647	ENSMUSG00000032011	ENSMUSG00000015441	ENSMUSG00000015441	ENSMUSG00000023132	ENSMUSG00000030786	ENSMUSG00000059089	NA	NA	NA	NA	NA	NA	NA	NA	NA	NA	NA
31	ENSMUSG00000066516	ENSMUSG00000028488	ENSMUSG00000005232	ENSMUSG00000006014	NA	NA	NA	NA	NA	NA	NA	NA	NA	NA	NA	ENSMUSG00000015437	ENSMUSG00000015437	ENSMUSG00000039236	ENSMUSG00000027863	ENSMUSG00000032094	ENSMUSG00000079186	ENSMUSG00000079186	ENSMUSG00000032094	ENSMUSG00000108596	NA	NA	NA	NA	NA	NA	NA	NA	NA	NA	NA	NA
32	ENSMUSG00000060177	ENSMUSG00000035000	ENSMUSG00000006920	NA	NA	NA	NA	NA	NA	NA	NA	NA	NA	NA	NA	ENSMUSG00000026011	ENSMUSG00000032094	ENSMUSG00000032093	ENSMUSG00000000682	ENSMUSG00000039236	ENSMUSG00000015437	ENSMUSG00000015437	ENSMUSG00000030786	ENSMUSG00000005763	NA	NA	NA	NA	NA	NA	NA	NA	NA	NA	NA	NA
33	ENSMUSG00000022026	ENSMUSG00000033061	ENSMUSG00000028488	NA	NA	NA	NA	NA	NA	NA	NA	NA	NA	NA	NA	ENSMUSG00000002033	ENSMUSG00000026989	ENSMUSG00000032011	ENSMUSG00000001020	ENSMUSG00000030786	ENSMUSG00000026770	ENSMUSG00000026395	ENSMUSG00000108596	ENSMUSG00000030149	NA	NA	NA	NA	NA	NA	NA	NA	NA	NA	NA	NA
34	ENSMUSG00000060188	ENSMUSG00000074622	ENSMUSG00000026686	NA	NA	NA	NA	NA	NA	NA	NA	NA	NA	NA	NA	ENSMUSG00000026989	ENSMUSG00000026395	ENSMUSG00000030786	ENSMUSG00000026011	ENSMUSG00000108596	ENSMUSG00000026395	ENSMUSG00000026989	ENSMUSG00000059089	ENSMUSG00000059089	NA	NA	NA	NA	NA	NA	NA	NA	NA	NA	NA	NA
35	ENSMUSG00000078520	ENSMUSG00000034701	ENSMUSG00000034701	NA	NA	NA	NA	NA	NA	NA	NA	NA	NA	NA	NA	ENSMUSG00000026395	NA	ENSMUSG00000108596	ENSMUSG00000026395	ENSMUSG00000026395	ENSMUSG00000026989	NA	ENSMUSG00000054206	ENSMUSG00000054206	NA	NA	NA	NA	NA	NA	NA	NA	NA	NA	NA	NA
36	ENSMUSG00000023433	ENSMUSG00000027434	ENSMUSG00000041670	NA	NA	NA	NA	NA	NA	NA	NA	NA	NA	NA	NA	NA	NA	ENSMUSG00000026989	ENSMUSG00000026989	ENSMUSG00000026989	NA	NA	NA	NA	NA	NA	NA	NA	NA	NA	NA	NA	NA	NA	NA	NA
37	ENSMUSG00000011463	ENSMUSG00000027419	ENSMUSG00000074622	NA	NA	NA	NA	NA	NA	NA	NA	NA	NA	NA	NA	NA	NA	ENSMUSG00000026395	NA	NA	NA	NA	NA	NA	NA	NA	NA	NA	NA	NA	NA	NA	NA	NA	NA	NA
38	ENSMUSG00000024225	ENSMUSG00000033685	ENSMUSG00000050440	NA	NA	NA	NA	NA	NA	NA	NA	NA	NA	NA	NA	NA	NA	NA	NA	NA	NA	NA	NA	NA	NA	NA	NA	NA	NA	NA	NA	NA	NA	NA	NA	NA
39	ENSMUSG00000026735	ENSMUSG00000055197	ENSMUSG00000068615	NA	NA	NA	NA	NA	NA	NA	NA	NA	NA	NA	NA	NA	NA	NA	NA	NA	NA	NA	NA	NA	NA	NA	NA	NA	NA	NA	NA	NA	NA	NA	NA	NA
40	ENSMUSG00000038968	ENSMUSG00000006546	ENSMUSG00000027168	NA	NA	NA	NA	NA	NA	NA	NA	NA	NA	NA	NA	NA	NA	NA	NA	NA	NA	NA	NA	NA	NA	NA	NA	NA	NA	NA	NA	NA	NA	NA	NA	NA
41	ENSMUSG00000063713	ENSMUSG00000078439	ENSMUSG00000041309	NA	NA	NA	NA	NA	NA	NA	NA	NA	NA	NA	NA	NA	NA	NA	NA	NA	NA	NA	NA	NA	NA	NA	NA	NA	NA	NA	NA	NA	NA	NA	NA	NA
42	ENSMUSG00000066515	ENSMUSG00000027168	ENSMUSG00000051314	NA	NA	NA	NA	NA	NA	NA	NA	NA	NA	NA	NA	NA	NA	NA	NA	NA	NA	NA	NA	NA	NA	NA	NA	NA	NA	NA	NA	NA	NA	NA	NA	NA
43	ENSMUSG00000066513	NA	ENSMUSG00000000215	NA	NA	NA	NA	NA	NA	NA	NA	NA	NA	NA	NA	NA	NA	NA	NA	NA	NA	NA	NA	NA	NA	NA	NA	NA	NA	NA	NA	NA	NA	NA	NA	NA
44	ENSMUSG00000066512	NA	ENSMUSG00000027220	NA	NA	NA	NA	NA	NA	NA	NA	NA	NA	NA	NA	NA	NA	NA	NA	NA	NA	NA	NA	NA	NA	NA	NA	NA	NA	NA	NA	NA	NA	NA	NA	NA
45	ENSMUSG00000063903	NA	ENSMUSG00000048583	NA	NA	NA	NA	NA	NA	NA	NA	NA	NA	NA	NA	NA	NA	NA	NA	NA	NA	NA	NA	NA	NA	NA	NA	NA	NA	NA	NA	NA	NA	NA	NA	NA
46	ENSMUSG00000039062	NA	ENSMUSG00000017652	NA	NA	NA	NA	NA	NA	NA	NA	NA	NA	NA	NA	NA	NA	NA	NA	NA	NA	NA	NA	NA	NA	NA	NA	NA	NA	NA	NA	NA	NA	NA	NA	NA
47	ENSMUSG00000042784	NA	ENSMUSG00000027419	NA	NA	NA	NA	NA	NA	NA	NA	NA	NA	NA	NA	NA	NA	NA	NA	NA	NA	NA	NA	NA	NA	NA	NA	NA	NA	NA	NA	NA	NA	NA	NA	NA
48	ENSMUSG00000002289	NA	ENSMUSG00000027434	NA	NA	NA	NA	NA	NA	NA	NA	NA	NA	NA	NA	NA	NA	NA	NA	NA	NA	NA	NA	NA	NA	NA	NA	NA	NA	NA	NA	NA	NA	NA	NA	NA
49	ENSMUSG00000028716	NA	NA	NA	NA	NA	NA	NA	NA	NA	NA	NA	NA	NA	NA	NA	NA	NA	NA	NA	NA	NA	NA	NA	NA	NA	NA	NA	NA	NA	NA	NA	NA	NA	NA	NA
50	ENSMUSG00000084174	NA	NA	NA	NA	NA	NA	NA	NA	NA	NA	NA	NA	NA	NA	NA	NA	NA	NA	NA	NA	NA	NA	NA	NA	NA	NA	NA	NA	NA	NA	NA	NA	NA	NA	NA
51	ENSMUSG00000071553	NA	NA	NA	NA	NA	NA	NA	NA	NA	NA	NA	NA	NA	NA	NA	NA	NA	NA	NA	NA	NA	NA	NA	NA	NA	NA	NA	NA	NA	NA	NA	NA	NA	NA	NA
52	ENSMUSG00000043501	NA	NA	NA	NA	NA	NA	NA	NA	NA	NA	NA	NA	NA	NA	NA	NA	NA	NA	NA	NA	NA	NA	NA	NA	NA	NA	NA	NA	NA	NA	NA	NA	NA	NA	NA
53	ENSMUSG00000038508	NA	NA	NA	NA	NA	NA	NA	NA	NA	NA	NA	NA	NA	NA	NA	NA	NA	NA	NA	NA	NA	NA	NA	NA	NA	NA	NA	NA	NA	NA	NA	NA	NA	NA	NA
54	ENSMUSG00000026818	NA	NA	NA	NA	NA	NA	NA	NA	NA	NA	NA	NA	NA	NA	NA	NA	NA	NA	NA	NA	NA	NA	NA	NA	NA	NA	NA	NA	NA	NA	NA	NA	NA	NA	NA
55	ENSMUSG00000054446	NA	NA	NA	NA	NA	NA	NA	NA	NA	NA	NA	NA	NA	NA	NA	NA	NA	NA	NA	NA	NA	NA	NA	NA	NA	NA	NA	NA	NA	NA	NA	NA	NA	NA	NA
56	ENSMUSG00000049350	NA	NA	NA	NA	NA	NA	NA	NA	NA	NA	NA	NA	NA	NA	NA	NA	NA	NA	NA	NA	NA	NA	NA	NA	NA	NA	NA	NA	NA	NA	NA	NA	NA	NA	NA
57	ENSMUSG00000028307	NA	NA	NA	NA	NA	NA	NA	NA	NA	NA	NA	NA	NA	NA	NA	NA	NA	NA	NA	NA	NA	NA	NA	NA	NA	NA	NA	NA	NA	NA	NA	NA	NA	NA	NA
58	ENSMUSG00000033213	NA	NA	NA	NA	NA	NA	NA	NA	NA	NA	NA	NA	NA	NA	NA	NA	NA	NA	NA	NA	NA	NA	NA	NA	NA	NA	NA	NA	NA	NA	NA	NA	NA	NA	NA
59	ENSMUSG00000029522	NA	NA	NA	NA	NA	NA	NA	NA	NA	NA	NA	NA	NA	NA	NA	NA	NA	NA	NA	NA	NA	NA	NA	NA	NA	NA	NA	NA	NA	NA	NA	NA	NA	NA	NA
60	ENSMUSG00000058579	NA	NA	NA	NA	NA	NA	NA	NA	NA	NA	NA	NA	NA	NA	NA	NA	NA	NA	NA	NA	NA	NA	NA	NA	NA	NA	NA	NA	NA	NA	NA	NA	NA	NA	NA
61	ENSMUSG00000017007	NA	NA	NA	NA	NA	NA	NA	NA	NA	NA	NA	NA	NA	NA	NA	NA	NA	NA	NA	NA	NA	NA	NA	NA	NA	NA	NA	NA	NA	NA	NA	NA	NA	NA	NA

### Sheet: Negative_Markers
	Acinar Cell	Alpha Cell	Beta Cell	Delta Cell	Ductal Cell	Endothelial Cell	Episolon Cell	Gamma Cell	Mast Cell	Pancreatic Progenitor	Pancreatic Stellate Cell	Peri Islet Schwann Cell	Naïve B Cell	Memory B Cell	Plasma B Cell	Naïve CD8 T Cell	Naïve CD4 T Cell	Memory CD8 T Cell	Memory CD4 T Cell	Effector CD8 T Cell	Effector CD4 T Cell	gd T Cell	CD8 NK Like Cell	CD4 NKT Like Cell	NK Cell	Eosinophil	Neutrophil	Classical Monocyte	Non Classical Monocyte	Intermediate Monocyte	Macrophage	Myeloid Dendritic Cell	Plasmacytoid Dendritic Cell	Adipocytes	Fibroblast	Metaplastic
1	NA	NA	NA	NA	NA	NA	NA	NA	NA	NA	NA	NA	NA	NA	ENSMUSG00000024673	ENSMUSG00000036322	ENSMUSG00000024778	NA	NA	ENSMUSG00000037944	ENSMUSG00000037944	ENSMUSG00000037944	NA	NA	ENSMUSG00000053977	NA	NA	ENSMUSG00000039542	ENSMUSG00000039542	ENSMUSG00000039542	ENSMUSG00000039542	NA	NA	NA	NA	ENSMUSG00000054446
2	NA	NA	NA	NA	NA	NA	NA	NA	NA	NA	NA	NA	NA	NA	NA	ENSMUSG00000024778	ENSMUSG00000036322	NA	NA	ENSMUSG00000026581	ENSMUSG00000026581	ENSMUSG00000026581	NA	NA	ENSMUSG00000023274	NA	NA	ENSMUSG00000059089	NA	NA	NA	NA	NA	NA	NA	NA
3	NA	NA	NA	NA	NA	NA	NA	NA	NA	NA	NA	NA	NA	NA	NA	ENSMUSG00000030156	ENSMUSG00000030156	NA	NA	NA	NA	NA	NA	NA	ENSMUSG00000032094	NA	NA	NA	NA	NA	NA	NA	NA	NA	NA	NA
4	NA	NA	NA	NA	NA	NA	NA	NA	NA	NA	NA	NA	NA	NA	NA	ENSMUSG00000039236	ENSMUSG00000026770	NA	NA	NA	NA	NA	NA	NA	ENSMUSG00000002033	NA	NA	NA	NA	NA	NA	NA	NA	NA	NA	NA
5	NA	NA	NA	NA	NA	NA	NA	NA	NA	NA	NA	NA	NA	NA	NA	ENSMUSG00000026770	ENSMUSG00000039236	NA	NA	NA	NA	NA	NA	NA	ENSMUSG00000005763	NA	NA	NA	NA	NA	NA	NA	NA	NA	NA	NA
6	NA	NA	NA	NA	NA	NA	NA	NA	NA	NA	NA	NA	NA	NA	NA	ENSMUSG00000005087	ENSMUSG00000005087	NA	NA	NA	NA	NA	NA	NA	ENSMUSG00000032093	NA	NA	NA	NA	NA	NA	NA	NA	NA	NA	NA
