## Supplemental Data 2 for "Chronic Jetlag Accelerates Pancreatic Neoplasia in Conditional *Kras*-Mutant Mice"

### Sheet: Supplemental_Data_2
cluster	type	scores	ncells
0	Naïve B Cell	48043.3	3481
0	Memory B Cell	46414.6	3481
0	Plasma B Cell	17590.1	3481
0	Mast Cell	6127.74	3481
0	NK Cell	3188.66	3481
0	Metaplastic	1374.86	3481
0	Gamma Cell	1291.55	3481
0	Pancreatic Progenitor	397.989	3481
0	Adipocytes	184.711	3481
0	Memory CD4 T Cell	183.655	3481
1	Memory CD4 T Cell	31294.7	3077
1	Memory CD8 T Cell	31205.6	3077
1	Effector CD4 T Cell	30660.8	3077
1	Effector CD8 T Cell	30568.4	3077
1	gd T Cell	30252.4	3077
1	Naïve CD4 T Cell	26712.7	3077
1	Naïve CD8 T Cell	26600.3	3077
1	CD4 NKT Like Cell	21628.3	3077
1	CD8 NK Like Cell	21286.9	3077
1	Classical Monocyte	8480.29	3077
2	Fibroblast	59380.7	2951
2	Pancreatic Stellate Cell	26505.1	2951
2	Endothelial Cell	11114.8	2951
2	Ductal Cell	11085.3	2951
2	Episolon Cell	10863.8	2951
2	Gamma Cell	10054.1	2951
2	Metaplastic	8612.92	2951
2	Beta Cell	3597.46	2951
2	Delta Cell	3381.79	2951
2	Alpha Cell	2895.93	2951
3	Macrophage	17250.3	2339
3	Intermediate Monocyte	15147.8	2339
3	Eosinophil	11667.4	2339
3	Non Classical Monocyte	11133.4	2339
3	Myeloid Dendritic Cell	7389.22	2339
3	Plasmacytoid Dendritic Cell	6236.95	2339
3	Classical Monocyte	3606.63	2339
3	Metaplastic	2937.11	2339
3	Alpha Cell	2718.45	2339
3	NK Cell	2212.43	2339
4	Naïve CD8 T Cell	17156.8	1995
4	Memory CD8 T Cell	15972.9	1995
4	Naïve CD4 T Cell	14376.9	1995
4	Memory CD4 T Cell	13263.2	1995
4	Effector CD8 T Cell	12219.1	1995
4	Effector CD4 T Cell	9479.44	1995
4	gd T Cell	9414.29	1995
4	CD8 NK Like Cell	7760.31	1995
4	CD4 NKT Like Cell	6749.55	1995
4	Classical Monocyte	3132.71	1995
5	Macrophage	21707.1	1937
5	Non Classical Monocyte	12406	1937
5	Myeloid Dendritic Cell	10358.4	1937
5	Plasmacytoid Dendritic Cell	9182.48	1937
5	Intermediate Monocyte	7555.23	1937
5	Eosinophil	6745.08	1937
5	Beta Cell	3583.91	1937
5	Delta Cell	3105.71	1937
5	Neutrophil	2582.2	1937
5	Gamma Cell	2248.95	1937
6	Acinar Cell	57709.2	1840
6	Peri Islet Schwann Cell	8452.87	1840
6	Ductal Cell	2270	1840
6	NK Cell	-497.267	1840
6	Adipocytes	-988.459	1840
6	Pancreatic Progenitor	-1216.6	1840
6	Mast Cell	-1620.65	1840
6	Delta Cell	-1743.18	1840
6	Alpha Cell	-1805.61	1840
6	Endothelial Cell	-2033.33	1840
7	Acinar Cell	55063.5	1720
7	Peri Islet Schwann Cell	8047.05	1720
7	Ductal Cell	1405.16	1720
7	NK Cell	-602.234	1720
7	Adipocytes	-1012.04	1720
7	Pancreatic Progenitor	-1291.27	1720
7	Mast Cell	-1650.41	1720
7	Alpha Cell	-1810.27	1720
7	Delta Cell	-1931.29	1720
7	Endothelial Cell	-2063.66	1720
8	Non Classical Monocyte	13013.6	1688
8	Macrophage	12359.9	1688
8	Intermediate Monocyte	7621.66	1688
8	Myeloid Dendritic Cell	5820.19	1688
8	Plasmacytoid Dendritic Cell	5009.38	1688
8	Eosinophil	2770.75	1688
8	Metaplastic	1850.87	1688
8	NK Cell	1448.27	1688
8	Plasma B Cell	1397.62	1688
8	Neutrophil	1266.49	1688
9	Macrophage	16196.8	1661
9	Intermediate Monocyte	10555.8	1661
9	Non Classical Monocyte	10024.6	1661
9	Myeloid Dendritic Cell	8063.43	1661
9	Plasmacytoid Dendritic Cell	7123.95	1661
9	Eosinophil	3069.79	1661
9	Metaplastic	2385.75	1661
9	Beta Cell	1478.17	1661
9	Classical Monocyte	1346.23	1661
9	Adipocytes	1201.86	1661
10	Fibroblast	37508.3	1642
10	Pancreatic Stellate Cell	14540.6	1642
10	Episolon Cell	7721.14	1642
10	Gamma Cell	7537.5	1642
10	Endothelial Cell	4912.37	1642
10	Metaplastic	4737.52	1642
10	Ductal Cell	4557.64	1642
10	Alpha Cell	2599.04	1642
10	Delta Cell	1925.44	1642
10	Pancreatic Progenitor	1674.64	1642
11	Acinar Cell	4735.7	1638
11	NK Cell	164.169	1638
11	Adipocytes	-108.731	1638
11	Metaplastic	-236.323	1638
11	Delta Cell	-264.59	1638
11	Pancreatic Progenitor	-371.784	1638
11	Mast Cell	-443.332	1638
11	Alpha Cell	-477.902	1638
11	Peri Islet Schwann Cell	-494.954	1638
11	Endothelial Cell	-506.246	1638
12	Acinar Cell	16583.5	1574
12	Peri Islet Schwann Cell	782.745	1574
12	NK Cell	21.2146	1574
12	Adipocytes	-167.316	1574
12	Ductal Cell	-318.191	1574
12	Delta Cell	-439.95	1574
12	Pancreatic Progenitor	-455.39	1574
12	Plasma B Cell	-537.459	1574
12	Mast Cell	-565.345	1574
12	Endothelial Cell	-622.418	1574
13	Acinar Cell	3000.54	1528
13	Macrophage	2659.74	1528
13	Eosinophil	1600.66	1528
13	Intermediate Monocyte	1593.59	1528
13	Non Classical Monocyte	891.967	1528
13	Myeloid Dendritic Cell	568.113	1528
13	NK Cell	502.012	1528
13	Plasmacytoid Dendritic Cell	326.57	1528
13	Neutrophil	236.711	1528
13	Alpha Cell	193.766	1528
14	Fibroblast	15897.7	1486
14	Pancreatic Stellate Cell	3705.98	1486
14	Metaplastic	3047.23	1486
14	Gamma Cell	1596.14	1486
14	Ductal Cell	1572.08	1486
14	Endothelial Cell	1309.89	1486
14	Episolon Cell	1205.97	1486
14	Delta Cell	554.495	1486
14	NK Cell	219.037	1486
14	Beta Cell	87.7173	1486
15	Myeloid Dendritic Cell	6742.42	1197
15	Plasmacytoid Dendritic Cell	5932.13	1197
15	NK Cell	3620.78	1197
15	Intermediate Monocyte	3584.38	1197
15	CD4 NKT Like Cell	2055.23	1197
15	CD8 NK Like Cell	2016.51	1197
15	Memory CD4 T Cell	1995.41	1197
15	Memory CD8 T Cell	1935.2	1197
15	Classical Monocyte	1919.47	1197
15	Plasma B Cell	1683.4	1197
16	Acinar Cell	34790.9	1092
16	Peri Islet Schwann Cell	7889.87	1092
16	Ductal Cell	370.677	1092
16	NK Cell	-89.2635	1092
16	Adipocytes	-290.566	1092
16	Pancreatic Progenitor	-555.021	1092
16	Delta Cell	-694.298	1092
16	Alpha Cell	-697.251	1092
16	Mast Cell	-713.597	1092
16	Endothelial Cell	-807.608	1092
17	Eosinophil	8728.57	1006
17	Myeloid Dendritic Cell	2712.75	1006
17	Plasmacytoid Dendritic Cell	2258.11	1006
17	Macrophage	2104.75	1006
17	NK Cell	857.386	1006
17	Alpha Cell	821.233	1006
17	Non Classical Monocyte	679.808	1006
17	Metaplastic	656.446	1006
17	Delta Cell	578.375	1006
17	Intermediate Monocyte	455.306	1006
18	Acinar Cell	19033.5	924
18	Peri Islet Schwann Cell	2552.29	924
18	Ductal Cell	552.857	924
18	NK Cell	35.0858	924
18	Fibroblast	-168.082	924
18	Neutrophil	-403.537	924
18	Pancreatic Stellate Cell	-405.966	924
18	Adipocytes	-413.782	924
18	Delta Cell	-525.989	924
18	Endothelial Cell	-566.472	924
19	Myeloid Dendritic Cell	2319.38	818
19	Plasmacytoid Dendritic Cell	1962.73	818
19	Macrophage	1954.17	818
19	Eosinophil	1789.32	818
19	Intermediate Monocyte	1633.35	818
19	Non Classical Monocyte	1433.18	818
19	Neutrophil	819.463	818
19	NK Cell	782.378	818
19	Metaplastic	693.861	818
19	Classical Monocyte	619.487	818
20	Acinar Cell	5555.73	681
20	Effector CD4 T Cell	1567.67	681
20	Effector CD8 T Cell	1531.22	681
20	gd T Cell	1520.04	681
20	Memory CD4 T Cell	1345.35	681
20	Memory CD8 T Cell	1311.18	681
20	Naïve CD4 T Cell	1066.86	681
20	Naïve CD8 T Cell	1028.8	681
20	Peri Islet Schwann Cell	681.142	681
20	CD4 NKT Like Cell	586.657	681
21	Acinar Cell	10468	668
21	Peri Islet Schwann Cell	1258.99	668
21	Ductal Cell	431.803	668
21	NK Cell	-180.634	668
21	Adipocytes	-239.21	668
21	Pancreatic Progenitor	-280.328	668
21	Mast Cell	-417.194	668
21	Delta Cell	-476.697	668
21	Endothelial Cell	-544.211	668
21	Alpha Cell	-563.376	668
22	Effector CD4 T Cell	8380.75	619
22	Memory CD4 T Cell	8357.91	619
22	gd T Cell	8246.65	619
22	Effector CD8 T Cell	7866.82	619
22	Memory CD8 T Cell	7850.91	619
22	Naïve CD4 T Cell	5977.08	619
22	Naïve CD8 T Cell	5448.65	619
22	CD4 NKT Like Cell	2997.36	619
22	CD8 NK Like Cell	2638.86	619
22	Classical Monocyte	1624.02	619
23	Neutrophil	8283.81	615
23	Intermediate Monocyte	6732.92	615
23	Non Classical Monocyte	5018.96	615
23	Classical Monocyte	4576.63	615
23	Macrophage	1714.68	615
23	Mast Cell	1228.54	615
23	Eosinophil	1184.98	615
23	Pancreatic Progenitor	836.547	615
23	Metaplastic	615.166	615
23	Ductal Cell	519.643	615
24	Endothelial Cell	6437.1	594
24	Metaplastic	4253.2	594
24	Ductal Cell	4078.32	594
24	Pancreatic Progenitor	2570.6	594
24	Alpha Cell	1673.87	594
24	Delta Cell	615.215	594
24	Mast Cell	414.492	594
24	Gamma Cell	94.973	594
24	Pancreatic Stellate Cell	-42.6458	594
24	Neutrophil	-50.8582	594
25	Myeloid Dendritic Cell	2090.47	573
25	Memory CD4 T Cell	1364.12	573
25	Memory CD8 T Cell	1309.14	573
25	Plasmacytoid Dendritic Cell	1111.75	573
25	Episolon Cell	764.802	573
25	Mast Cell	646.371	573
25	Neutrophil	521.001	573
25	Classical Monocyte	376.825	573
25	NK Cell	277.65	573
25	Metaplastic	218.875	573
26	Macrophage	2656.87	570
26	Eosinophil	2600.79	570
26	Non Classical Monocyte	1824.57	570
26	Intermediate Monocyte	1558.79	570
26	Neutrophil	1436.88	570
26	Alpha Cell	894.984	570
26	Metaplastic	602.423	570
26	Memory CD4 T Cell	546.246	570
26	Classical Monocyte	538.208	570
26	Memory CD8 T Cell	486.638	570
27	Naïve B Cell	6997.66	536
27	Plasma B Cell	6984.39	536
27	Memory B Cell	6753.49	536
27	Ductal Cell	466.971	536
27	Metaplastic	260.15	536
27	NK Cell	160.109	536
27	Mast Cell	-126.394	536
27	Adipocytes	-277.695	536
27	Delta Cell	-435.689	536
27	Pancreatic Progenitor	-473.203	536
28	Myeloid Dendritic Cell	1523.28	525
28	Classical Monocyte	1472.97	525
28	Neutrophil	1249.82	525
28	Plasmacytoid Dendritic Cell	1215.34	525
28	Intermediate Monocyte	1006.45	525
28	Plasma B Cell	888.724	525
28	Mast Cell	735.751	525
28	Naïve B Cell	583.602	525
28	Memory B Cell	529.624	525
28	NK Cell	372.392	525
29	Acinar Cell	3789.08	419
29	Naïve B Cell	1109.35	419
29	Memory B Cell	1030.38	419
29	Peri Islet Schwann Cell	520.61	419
29	NK Cell	334.287	419
29	Mast Cell	264.676	419
29	Gamma Cell	64.3399	419
29	Plasma B Cell	29.9528	419
29	Pancreatic Progenitor	-7.55351	419
29	Adipocytes	-24.0416	419
30	Naïve B Cell	1334.82	282
30	Memory B Cell	1314.82	282
30	Effector CD8 T Cell	1079.01	282
30	Memory CD8 T Cell	1019.21	282
30	Effector CD4 T Cell	1018.36	282
30	gd T Cell	1009.5	282
30	Memory CD4 T Cell	960.002	282
30	CD8 NK Like Cell	811.049	282
30	CD4 NKT Like Cell	791.243	282
30	Naïve CD8 T Cell	715.034	282
31	Acinar Cell	10961.1	258
31	Peri Islet Schwann Cell	1733.47	258
31	Ductal Cell	387.739	258
31	Effector CD4 T Cell	378.309	258
31	Naïve CD4 T Cell	357.176	258
31	gd T Cell	354.752	258
31	Effector CD8 T Cell	347.239	258
31	Naïve CD8 T Cell	325.21	258
31	Memory CD4 T Cell	178.281	258
31	Memory CD8 T Cell	148.995	258
32	Memory B Cell	1254.47	189
32	Naïve B Cell	1246.25	189
32	Memory CD4 T Cell	1177.8	189
32	Memory CD8 T Cell	1151.05	189
32	Naïve CD4 T Cell	951.153	189
32	Naïve CD8 T Cell	922.124	189
32	Effector CD4 T Cell	799.581	189
32	gd T Cell	775.984	189
32	Effector CD8 T Cell	771.761	189
32	Plasma B Cell	546.848	189
33	Pancreatic Stellate Cell	1459.83	88
33	Pancreatic Progenitor	471.74	88
33	Gamma Cell	366.417	88
33	Endothelial Cell	340.413	88
33	Metaplastic	247.372	88
33	Ductal Cell	124.424	88
33	Episolon Cell	111.96	88
33	Plasmacytoid Dendritic Cell	100.818	88
33	Alpha Cell	67.999	88
33	Beta Cell	53.5432	88
