## Supplemental Data 5 for "Chronic Jetlag Accelerates Pancreatic Neoplasia in Conditional *Kras*-Mutant Mice"

### Sheet: database
ensembl_gene_id	mgi_symbol	Cell_Type
ENSMUSG00000025784	Clec3b	iCAF
ENSMUSG00000026879	Gsn	iCAF
ENSMUSG00000027832	Ptx3	iCAF
ENSMUSG00000079018	Ly6c1	iCAF
ENSMUSG00000020467	Efemp1	iCAF
ENSMUSG00000075602	Ly6a	iCAF
ENSMUSG00000031380	Figf	iCAF
ENSMUSG00000053475	Tnfaip6	iCAF
ENSMUSG00000079017	Ifi27l2a	iCAF
ENSMUSG00000026574	Dpt	iCAF
ENSMUSG00000030790	Adm	iCAF
ENSMUSG00000028517	Plpp3	iCAF
ENSMUSG00000033327	Tnxb	iCAF
ENSMUSG00000061353	Cxcl12	iCAF
ENSMUSG00000058135	Gstm1	iCAF
ENSMUSG00000073418	C4b	iCAF
ENSMUSG00000021390	Ogn	iCAF
ENSMUSG00000024164	C3	iCAF
ENSMUSG00000015354	Pcolce2	iCAF
ENSMUSG00000029380	Cxcl1	iCAF
ENSMUSG00000022371	Col14a1	iCAF
ENSMUSG00000028369	Svep1	iCAF
ENSMUSG00000022894	Adamts5	iCAF
ENSMUSG00000031722	Hp	iCAF
ENSMUSG00000003665	Has1	iCAF
ENSMUSG00000034463	Scara3	iCAF
ENSMUSG00000054203	Ifi205	iCAF
ENSMUSG00000019278	Dpep1	iCAF
ENSMUSG00000021319	Sfrp4	iCAF
ENSMUSG00000039405	Prss23	iCAF
ENSMUSG00000044337	Ackr3	iCAF
ENSMUSG00000029096	Htra3	iCAF
ENSMUSG00000002985	Apoe	iCAF
ENSMUSG00000035373	Ccl7	iCAF
ENSMUSG00000025746	Il6	iCAF
ENSMUSG00000027996	Sfrp2	iCAF
ENSMUSG00000002847	Pla1a	iCAF
ENSMUSG00000022032	Scara5	iCAF
ENSMUSG00000047793	Sned1	iCAF
ENSMUSG00000017002	Slpi	apCAF
ENSMUSG00000040026	Saa3	apCAF
ENSMUSG00000024610	Cd74	apCAF
ENSMUSG00000062345	Serpinb2	apCAF
ENSMUSG00000063011	Msln	apCAF
ENSMUSG00000053522	Lgals7	apCAF
ENSMUSG00000073421	H2-Ab1	apCAF
ENSMUSG00000042985	Upk3b	apCAF
ENSMUSG00000020911	Krt19	apCAF
ENSMUSG00000027574	Nkain4	apCAF
ENSMUSG00000030669	Calca	apCAF
ENSMUSG00000020733	Slc9a3r1	apCAF
ENSMUSG00000022037	Clu	apCAF
ENSMUSG00000022425	Enpp2	apCAF
ENSMUSG00000049382	Krt8	apCAF
ENSMUSG00000060586	H2-Eb1	apCAF
ENSMUSG00000004951	Hspb1	apCAF
ENSMUSG00000049436	Upk1b	apCAF
ENSMUSG00000036594	H2-Aa	apCAF
ENSMUSG00000017969	Ptgis	apCAF
ENSMUSG00000022865	Cxadr	apCAF
ENSMUSG00000023043	Krt18	apCAF
ENSMUSG00000052397	Ezr	apCAF
ENSMUSG00000060962	Dmkn	apCAF
ENSMUSG00000028989	Angptl7	apCAF
ENSMUSG00000023039	Krt7	apCAF
ENSMUSG00000030220	Arhgdib	apCAF
ENSMUSG00000007655	Cav1	apCAF
ENSMUSG00000072601	Ear1	apCAF
ENSMUSG00000024661	Fth1	apCAF
ENSMUSG00000029371	Cxcl5	apCAF
ENSMUSG00000031517	Gpm6a	apCAF
ENSMUSG00000017009	Sdc4	apCAF
ENSMUSG00000032554	Trf	apCAF
ENSMUSG00000074227	Spint2	apCAF
ENSMUSG00000029304	Spp1	myCAF
ENSMUSG00000026249	Serpine2	myCAF
ENSMUSG00000021508	Cxcl14	myCAF
ENSMUSG00000007888	Crlf1	myCAF
ENSMUSG00000020427	Igfbp3	myCAF
ENSMUSG00000035783	Acta2	myCAF
ENSMUSG00000032085	Tagln	myCAF
ENSMUSG00000032011	Thy1	myCAF
ENSMUSG00000068196	Col8a1	myCAF
ENSMUSG00000054196	Cthrc1	myCAF
ENSMUSG00000031548	Sfrp1	myCAF
ENSMUSG00000028364	Tnc	myCAF
ENSMUSG00000029309	Sparcl1	myCAF
ENSMUSG00000028339	Col15a1	myCAF
ENSMUSG00000032332	Col12a1	myCAF
ENSMUSG00000002603	Tgfb1	myCAF
ENSMUSG00000001506	Col1a1	myCAF
ENSMUSG00000020592	Sdc1	myCAF
ENSMUSG00000042254	Cilp	myCAF
ENSMUSG00000000031	H19	myCAF
ENSMUSG00000023885	Thbs2	myCAF
