## Supplemental Data 6 for "Chronic Jetlag Accelerates Pancreatic Neoplasia in Conditional *Kras*-Mutant Mice"

### Sheet: Supplemental_Data_6
	cluster	type	scores	ncells
Inflam_CAF	14	Inflam_CAF	13723.9	1486
Myofib_CAF	14	Myofib_CAF	6715.92	1486
AntigenPres_CAF Genes	14	AntigenPres_CAF Genes	-2226.38	1486
Inflam_CAF1	2	Inflam_CAF	91902.3	2951
Myofib_CAF1	2	Myofib_CAF	42448.2	2951
AntigenPres_CAF Genes1	2	AntigenPres_CAF Genes	-1091.63	2951
Inflam_CAF2	10	Inflam_CAF	40255.4	1642
Myofib_CAF2	10	Myofib_CAF	21480.8	1642
AntigenPres_CAF Genes2	10	AntigenPres_CAF Genes	-2640.9	1642
